# Genomic analyses reveal FoxG as an upstream regulator of *wnt1* required for posterior identity specification in planarians

**DOI:** 10.1101/2020.12.08.416008

**Authors:** E. Pascual-Carreras, M. Marín-Barba, S. Castillo-Lara, P. Coronel-Córdoba, M.S. Magri, G.N. Wheeler, J.F. Abril, J.L. Gomez-Skarmeta, E. Saló, T. Adell

## Abstract

Embryonic specification of the first body axis requires the formation of an Organizer, a group of cells with the ability to instruct fates in the surrounding tissue. The existence of organizing regions in adults, i.e. during regeneration, which also requires patterning of new tissues, remains unstudied. To that aim, we study regeneration in planarians, flatworms that can regenerate any missing structure, even the head, in a few days. In planarians, as described in embryonic models, the cWNT pathway specifies the anterior-posterior axis. During the first 12-24h after amputation both *wnt1* and *notum* (a Wnt inhibitor) are expressed in any wound, but 48 hours later they become restricted to posterior or anterior facing wounds, forming the anterior and the posterior organizers, respectively. In this study we undertook a genomic approach to further understand the mechanism that triggers the early expression of *wnt1* and the specification of the posterior identity. Through ATAC-sequencing and CHIPmentation techniques we uncovered Cis-Regulatory Elements of *Schmidtea mediterranea* genome and analyzed them in *notum* and *wnt1* (RNAi) animals. The result shows that already at 12 hours after amputation the chromatin structure of the wounds has changed its conformation according to the polarity of the pre-existing tissue. Analysing the DNA binding motives present in the proximal regulatory regions of genes down-regulated after *wnt1* (RNAi) we found a few genes containing a TCF binding site, which include posterior Homeobox genes and chromatin remodelling proteins, suggesting that those are direct targets of the cWNT pathway and the responsible to trigger the expression of the posterior effectors. Furthermore, we have identified FoxG as an up-stream regulator of *wnt1* transcription, probably though binding to an enhancer found in its first intron. Silencing of *foxG* inhibits the early phase of *wnt1* expression and phenocopies the *wnt1* (RNAi) phenotype, indicating its early role in specifying posterior *versus* anterior identity. Moreover, we have created a new open platform to interpret all transcriptomic and genomic results obtained (https://compgen.bio.ub.edu/PlanNET/planexp).
