## Supplemental Table 3 for "Genomic analyses reveal FoxG as an upstream regulator of *wnt1* required for posterior identity specification in planarians"

### Sheet: down_with_tcf_promoter
SMESG000003320.1	NA	Tcf12	Tcf12(bHLH)/GM12878-Tcf12-ChIP-Seq(GSE32465)/Homer
SMESG000014992.1	NA	Tcf4	Tcf4(HMG)/Hct116-Tcf4-ChIP-Seq(SRA012054)/Homer
SMESG000015861.1	NA	Tcf3	Tcf3(HMG)/mES-Tcf3-ChIP-Seq(GSE11724)/Homer
SMESG000015861.1	NA	Tcf4	Tcf4(HMG)/Hct116-Tcf4-ChIP-Seq(SRA012054)/Homer
SMESG000015861.1	NA	TCFL2	TCFL2(HMG)/K562-TCF7L2-ChIP-Seq(GSE29196)/Homer
SMESG000023227.1	SP3	Tcf3	Tcf3(HMG)/mES-Tcf3-ChIP-Seq(GSE11724)/Homer
SMESG000023227.1	SP3	Tcf4	Tcf4(HMG)/Hct116-Tcf4-ChIP-Seq(SRA012054)/Homer
SMESG000024741.1	MS3_04981	Tcf21	Tcf21(bHLH)/ArterySmoothMuscle-Tcf21-ChIP-Seq(GSE61369)/Homer
SMESG000025408.1	MS3_01853	Tcf3	Tcf3(HMG)/mES-Tcf3-ChIP-Seq(GSE11724)/Homer
SMESG000025408.1	MS3_01853	Tcf4	Tcf4(HMG)/Hct116-Tcf4-ChIP-Seq(SRA012054)/Homer
SMESG000025651.1	NA	Tcf21	Tcf21(bHLH)/ArterySmoothMuscle-Tcf21-ChIP-Seq(GSE61369)/Homer
SMESG000025888.1	NA	Tcfcp2l1	Tcfcp2l1(CP2)/mES-Tcfcp2l1-ChIP-Seq(GSE11431)/Homer
SMESG000026652.1	NA	Tcf3	Tcf3(HMG)/mES-Tcf3-ChIP-Seq(GSE11724)/Homer
SMESG000041478.1	MS3_07693	Tcf12	Tcf12(bHLH)/GM12878-Tcf12-ChIP-Seq(GSE32465)/Homer
SMESG000041478.1	MS3_07693	Tcf21	Tcf21(bHLH)/ArterySmoothMuscle-Tcf21-ChIP-Seq(GSE61369)/Homer
SMESG000051375.1	MS3_03642	Tcf12	Tcf12(bHLH)/GM12878-Tcf12-ChIP-Seq(GSE32465)/Homer
SMESG000052600.1	APMAP	Tcf4	Tcf4(HMG)/Hct116-Tcf4-ChIP-Seq(SRA012054)/Homer
SMESG000054739.1	PAFAH1B1	Tcf3	Tcf3(HMG)/mES-Tcf3-ChIP-Seq(GSE11724)/Homer
SMESG000054739.1	PAFAH1B1	Tcf4	Tcf4(HMG)/Hct116-Tcf4-ChIP-Seq(SRA012054)/Homer
SMESG000054739.1	PAFAH1B1	TCFL2	TCFL2(HMG)/K562-TCF7L2-ChIP-Seq(GSE29196)/Homer
SMESG000060084.1	L(2)GD1	Tcf21	Tcf21(bHLH)/ArterySmoothMuscle-Tcf21-ChIP-Seq(GSE61369)/Homer
SMESG000064362.1	NA	Tcf12	Tcf12(bHLH)/GM12878-Tcf12-ChIP-Seq(GSE32465)/Homer
SMESG000078264.1	IMPDH2	Tcf21	Tcf21(bHLH)/ArterySmoothMuscle-Tcf21-ChIP-Seq(GSE61369)/Homer
SMESG000080200.1	LRIT3	Tcf21	Tcf21(bHLH)/ArterySmoothMuscle-Tcf21-ChIP-Seq(GSE61369)/Homer

### Sheet: down_with_tcf_enhancer
SMESG000000175.1	MS3_05091	Tcf4	Tcf4(HMG)/Hct116-Tcf4-ChIP-Seq(SRA012054)/Homer
SMESG000000175.1	MS3_05091	Tcfcp2l1	Tcfcp2l1(CP2)/mES-Tcfcp2l1-ChIP-Seq(GSE11431)/Homer
SMESG000000368.1	NA	Tcfcp2l1	Tcfcp2l1(CP2)/mES-Tcfcp2l1-ChIP-Seq(GSE11431)/Homer
SMESG000000393.1	TRAF3	Tcf12	Tcf12(bHLH)/GM12878-Tcf12-ChIP-Seq(GSE32465)/Homer
SMESG000000528.1	NA	Tcf12	Tcf12(bHLH)/GM12878-Tcf12-ChIP-Seq(GSE32465)/Homer
SMESG000000528.1	NA	Tcf21	Tcf21(bHLH)/ArterySmoothMuscle-Tcf21-ChIP-Seq(GSE61369)/Homer
SMESG000001306.1	MS3_01977	Tcf3	Tcf3(HMG)/mES-Tcf3-ChIP-Seq(GSE11724)/Homer
SMESG000001306.1	MS3_01977	Tcf4	Tcf4(HMG)/Hct116-Tcf4-ChIP-Seq(SRA012054)/Homer
SMESG000002071.1	MS3_08290	Tcf21	Tcf21(bHLH)/ArterySmoothMuscle-Tcf21-ChIP-Seq(GSE61369)/Homer
SMESG000002071.1	MS3_08290	Tcf4	Tcf4(HMG)/Hct116-Tcf4-ChIP-Seq(SRA012054)/Homer
SMESG000002154.1	LASP1	Tcf12	Tcf12(bHLH)/GM12878-Tcf12-ChIP-Seq(GSE32465)/Homer
SMESG000002221.1	NA	Tcf12	Tcf12(bHLH)/GM12878-Tcf12-ChIP-Seq(GSE32465)/Homer
SMESG000002221.1	NA	Tcf21	Tcf21(bHLH)/ArterySmoothMuscle-Tcf21-ChIP-Seq(GSE61369)/Homer
SMESG000002774.1	NKX6-1	Tcf12	Tcf12(bHLH)/GM12878-Tcf12-ChIP-Seq(GSE32465)/Homer
SMESG000002774.1	NKX6-1	Tcf21	Tcf21(bHLH)/ArterySmoothMuscle-Tcf21-ChIP-Seq(GSE61369)/Homer
SMESG000003158.1	KHC	Tcf3	Tcf3(HMG)/mES-Tcf3-ChIP-Seq(GSE11724)/Homer
SMESG000003158.1	KHC	Tcf4	Tcf4(HMG)/Hct116-Tcf4-ChIP-Seq(SRA012054)/Homer
SMESG000003158.1	KHC	TCFL2	TCFL2(HMG)/K562-TCF7L2-ChIP-Seq(GSE29196)/Homer
SMESG000003215.1	AAMDC	Tcf12	Tcf12(bHLH)/GM12878-Tcf12-ChIP-Seq(GSE32465)/Homer
SMESG000003215.1	AAMDC	Tcf21	Tcf21(bHLH)/ArterySmoothMuscle-Tcf21-ChIP-Seq(GSE61369)/Homer
SMESG000003320.1	NA	Tcf12	Tcf12(bHLH)/GM12878-Tcf12-ChIP-Seq(GSE32465)/Homer
SMESG000004485.1	NA	Tcf4	Tcf4(HMG)/Hct116-Tcf4-ChIP-Seq(SRA012054)/Homer
SMESG000005130.1	NA	Tcf12	Tcf12(bHLH)/GM12878-Tcf12-ChIP-Seq(GSE32465)/Homer
SMESG000005130.1	NA	Tcf21	Tcf21(bHLH)/ArterySmoothMuscle-Tcf21-ChIP-Seq(GSE61369)/Homer
SMESG000005424.1	CELF3	Tcf21	Tcf21(bHLH)/ArterySmoothMuscle-Tcf21-ChIP-Seq(GSE61369)/Homer
SMESG000005424.1	CELF3	Tcf4	Tcf4(HMG)/Hct116-Tcf4-ChIP-Seq(SRA012054)/Homer
SMESG000005854.1	MS3_03760	Tcf21	Tcf21(bHLH)/ArterySmoothMuscle-Tcf21-ChIP-Seq(GSE61369)/Homer
SMESG000007248.1	GPT	Tcf12	Tcf12(bHLH)/GM12878-Tcf12-ChIP-Seq(GSE32465)/Homer
SMESG000007739.1	MS3_07702	Tcf21	Tcf21(bHLH)/ArterySmoothMuscle-Tcf21-ChIP-Seq(GSE61369)/Homer
SMESG000008202.1	MS3_05892	Tcf12	Tcf12(bHLH)/GM12878-Tcf12-ChIP-Seq(GSE32465)/Homer
SMESG000008202.1	MS3_05892	Tcf21	Tcf21(bHLH)/ArterySmoothMuscle-Tcf21-ChIP-Seq(GSE61369)/Homer
SMESG000008202.1	MS3_05892	Tcf3	Tcf3(HMG)/mES-Tcf3-ChIP-Seq(GSE11724)/Homer
SMESG000008704.1	YPS	Tcf12	Tcf12(bHLH)/GM12878-Tcf12-ChIP-Seq(GSE32465)/Homer
SMESG000008704.1	YPS	Tcf21	Tcf21(bHLH)/ArterySmoothMuscle-Tcf21-ChIP-Seq(GSE61369)/Homer
SMESG000008973.1	T265_00957	Tcf3	Tcf3(HMG)/mES-Tcf3-ChIP-Seq(GSE11724)/Homer
SMESG000008973.1	T265_00957	Tcf4	Tcf4(HMG)/Hct116-Tcf4-ChIP-Seq(SRA012054)/Homer
SMESG000008973.1	T265_00957	TCFL2	TCFL2(HMG)/K562-TCF7L2-ChIP-Seq(GSE29196)/Homer
SMESG000009892.1	CDC42SE2	Tcf21	Tcf21(bHLH)/ArterySmoothMuscle-Tcf21-ChIP-Seq(GSE61369)/Homer
SMESG000009931.1	MS3_09462	Tcfcp2l1	Tcfcp2l1(CP2)/mES-Tcfcp2l1-ChIP-Seq(GSE11431)/Homer
SMESG000009969.1	AAEL_AAEL001428	Tcf12	Tcf12(bHLH)/GM12878-Tcf12-ChIP-Seq(GSE32465)/Homer
SMESG000009969.1	AAEL_AAEL001428	Tcf21	Tcf21(bHLH)/ArterySmoothMuscle-Tcf21-ChIP-Seq(GSE61369)/Homer
SMESG000010003.1	MS3_02200	Tcf12	Tcf12(bHLH)/GM12878-Tcf12-ChIP-Seq(GSE32465)/Homer
SMESG000010003.1	MS3_02200	Tcf21	Tcf21(bHLH)/ArterySmoothMuscle-Tcf21-ChIP-Seq(GSE61369)/Homer
SMESG000010223.1	LIPRIN-ALPHA	Tcf3	Tcf3(HMG)/mES-Tcf3-ChIP-Seq(GSE11724)/Homer
SMESG000010278.1	NA	Tcf3	Tcf3(HMG)/mES-Tcf3-ChIP-Seq(GSE11724)/Homer
SMESG000010278.1	NA	Tcf4	Tcf4(HMG)/Hct116-Tcf4-ChIP-Seq(SRA012054)/Homer
SMESG000010555.1	PCDH9	Tcf12	Tcf12(bHLH)/GM12878-Tcf12-ChIP-Seq(GSE32465)/Homer
SMESG000010567.1	MS3_06913	Tcf3	Tcf3(HMG)/mES-Tcf3-ChIP-Seq(GSE11724)/Homer
SMESG000010567.1	MS3_06913	Tcf4	Tcf4(HMG)/Hct116-Tcf4-ChIP-Seq(SRA012054)/Homer
SMESG000010590.1	NA	Tcf21	Tcf21(bHLH)/ArterySmoothMuscle-Tcf21-ChIP-Seq(GSE61369)/Homer
SMESG000010972.1	NA	Tcfcp2l1	Tcfcp2l1(CP2)/mES-Tcfcp2l1-ChIP-Seq(GSE11431)/Homer
SMESG000011244.1	TSP_06143	Tcf12	Tcf12(bHLH)/GM12878-Tcf12-ChIP-Seq(GSE32465)/Homer
SMESG000011723.1	MS3_03700	Tcf12	Tcf12(bHLH)/GM12878-Tcf12-ChIP-Seq(GSE32465)/Homer
SMESG000011723.1	MS3_03700	Tcf21	Tcf21(bHLH)/ArterySmoothMuscle-Tcf21-ChIP-Seq(GSE61369)/Homer
SMESG000011919.1	ISCW_ISCW016536	Tcf21	Tcf21(bHLH)/ArterySmoothMuscle-Tcf21-ChIP-Seq(GSE61369)/Homer
SMESG000012002.1	NA	Tcf21	Tcf21(bHLH)/ArterySmoothMuscle-Tcf21-ChIP-Seq(GSE61369)/Homer
SMESG000012002.1	NA	Tcf3	Tcf3(HMG)/mES-Tcf3-ChIP-Seq(GSE11724)/Homer
SMESG000012002.1	NA	Tcf4	Tcf4(HMG)/Hct116-Tcf4-ChIP-Seq(SRA012054)/Homer
SMESG000012002.1	NA	TCFL2	TCFL2(HMG)/K562-TCF7L2-ChIP-Seq(GSE29196)/Homer
SMESG000012217.1	NA	Tcf3	Tcf3(HMG)/mES-Tcf3-ChIP-Seq(GSE11724)/Homer
SMESG000012934.1	NA	Tcf21	Tcf21(bHLH)/ArterySmoothMuscle-Tcf21-ChIP-Seq(GSE61369)/Homer
SMESG000012934.1	NA	Tcf4	Tcf4(HMG)/Hct116-Tcf4-ChIP-Seq(SRA012054)/Homer
SMESG000013525.1	BPTF	Tcf12	Tcf12(bHLH)/GM12878-Tcf12-ChIP-Seq(GSE32465)/Homer
SMESG000013525.1	BPTF	Tcf21	Tcf21(bHLH)/ArterySmoothMuscle-Tcf21-ChIP-Seq(GSE61369)/Homer
SMESG000013525.1	BPTF	Tcf3	Tcf3(HMG)/mES-Tcf3-ChIP-Seq(GSE11724)/Homer
SMESG000013525.1	BPTF	Tcf4	Tcf4(HMG)/Hct116-Tcf4-ChIP-Seq(SRA012054)/Homer
SMESG000014992.1	NA	Tcf12	Tcf12(bHLH)/GM12878-Tcf12-ChIP-Seq(GSE32465)/Homer
SMESG000014992.1	NA	Tcf4	Tcf4(HMG)/Hct116-Tcf4-ChIP-Seq(SRA012054)/Homer
SMESG000015791.1	MS3_01752	Tcf12	Tcf12(bHLH)/GM12878-Tcf12-ChIP-Seq(GSE32465)/Homer
SMESG000015791.1	MS3_01752	Tcf21	Tcf21(bHLH)/ArterySmoothMuscle-Tcf21-ChIP-Seq(GSE61369)/Homer
SMESG000015861.1	NA	Tcf3	Tcf3(HMG)/mES-Tcf3-ChIP-Seq(GSE11724)/Homer
SMESG000015861.1	NA	Tcf4	Tcf4(HMG)/Hct116-Tcf4-ChIP-Seq(SRA012054)/Homer
SMESG000015861.1	NA	TCFL2	TCFL2(HMG)/K562-TCF7L2-ChIP-Seq(GSE29196)/Homer
SMESG000016254.1	MS3_01452	Tcf21	Tcf21(bHLH)/ArterySmoothMuscle-Tcf21-ChIP-Seq(GSE61369)/Homer
SMESG000016263.1	NA	Tcf12	Tcf12(bHLH)/GM12878-Tcf12-ChIP-Seq(GSE32465)/Homer
SMESG000016263.1	NA	Tcf21	Tcf21(bHLH)/ArterySmoothMuscle-Tcf21-ChIP-Seq(GSE61369)/Homer
SMESG000016354.1	NA	Tcf12	Tcf12(bHLH)/GM12878-Tcf12-ChIP-Seq(GSE32465)/Homer
SMESG000016670.1	NA	Tcf12	Tcf12(bHLH)/GM12878-Tcf12-ChIP-Seq(GSE32465)/Homer
SMESG000016670.1	NA	Tcf21	Tcf21(bHLH)/ArterySmoothMuscle-Tcf21-ChIP-Seq(GSE61369)/Homer
SMESG000016670.1	NA	Tcf4	Tcf4(HMG)/Hct116-Tcf4-ChIP-Seq(SRA012054)/Homer
SMESG000017078.1	SNRPA	Tcf12	Tcf12(bHLH)/GM12878-Tcf12-ChIP-Seq(GSE32465)/Homer
SMESG000017078.1	SNRPA	Tcf21	Tcf21(bHLH)/ArterySmoothMuscle-Tcf21-ChIP-Seq(GSE61369)/Homer
SMESG000017078.1	SNRPA	Tcf3	Tcf3(HMG)/mES-Tcf3-ChIP-Seq(GSE11724)/Homer
SMESG000017078.1	SNRPA	Tcf4	Tcf4(HMG)/Hct116-Tcf4-ChIP-Seq(SRA012054)/Homer
SMESG000017121.1	HB	Tcf4	Tcf4(HMG)/Hct116-Tcf4-ChIP-Seq(SRA012054)/Homer
SMESG000017206.1	TLX2	Tcf4	Tcf4(HMG)/Hct116-Tcf4-ChIP-Seq(SRA012054)/Homer
SMESG000017253.1	T265_08043	Tcf4	Tcf4(HMG)/Hct116-Tcf4-ChIP-Seq(SRA012054)/Homer
SMESG000017729.1	SIX6	Tcf21	Tcf21(bHLH)/ArterySmoothMuscle-Tcf21-ChIP-Seq(GSE61369)/Homer
SMESG000017729.1	SIX6	Tcf4	Tcf4(HMG)/Hct116-Tcf4-ChIP-Seq(SRA012054)/Homer
SMESG000018018.1	MS3_03366	Tcf21	Tcf21(bHLH)/ArterySmoothMuscle-Tcf21-ChIP-Seq(GSE61369)/Homer
SMESG000018453.1	PLG	Tcf3	Tcf3(HMG)/mES-Tcf3-ChIP-Seq(GSE11724)/Homer
SMESG000018453.1	PLG	Tcf4	Tcf4(HMG)/Hct116-Tcf4-ChIP-Seq(SRA012054)/Homer
SMESG000018920.1	EPHB1	Tcf21	Tcf21(bHLH)/ArterySmoothMuscle-Tcf21-ChIP-Seq(GSE61369)/Homer
SMESG000018967.1	KIF23	Tcf12	Tcf12(bHLH)/GM12878-Tcf12-ChIP-Seq(GSE32465)/Homer
SMESG000018967.1	KIF23	Tcf21	Tcf21(bHLH)/ArterySmoothMuscle-Tcf21-ChIP-Seq(GSE61369)/Homer
SMESG000019746.1	LQFR	Tcf12	Tcf12(bHLH)/GM12878-Tcf12-ChIP-Seq(GSE32465)/Homer
SMESG000019746.1	LQFR	Tcf21	Tcf21(bHLH)/ArterySmoothMuscle-Tcf21-ChIP-Seq(GSE61369)/Homer
SMESG000019783.1	NA	Tcf21	Tcf21(bHLH)/ArterySmoothMuscle-Tcf21-ChIP-Seq(GSE61369)/Homer
SMESG000019979.1	NA	Tcf12	Tcf12(bHLH)/GM12878-Tcf12-ChIP-Seq(GSE32465)/Homer
SMESG000020306.1	PSMC1B	Tcf12	Tcf12(bHLH)/GM12878-Tcf12-ChIP-Seq(GSE32465)/Homer
SMESG000020306.1	PSMC1B	Tcf21	Tcf21(bHLH)/ArterySmoothMuscle-Tcf21-ChIP-Seq(GSE61369)/Homer
SMESG000020306.1	PSMC1B	Tcf3	Tcf3(HMG)/mES-Tcf3-ChIP-Seq(GSE11724)/Homer
SMESG000020306.1	PSMC1B	Tcf4	Tcf4(HMG)/Hct116-Tcf4-ChIP-Seq(SRA012054)/Homer
SMESG000021620.1	PDZRN4	Tcf4	Tcf4(HMG)/Hct116-Tcf4-ChIP-Seq(SRA012054)/Homer
SMESG000021969.1	CG42540	Tcf12	Tcf12(bHLH)/GM12878-Tcf12-ChIP-Seq(GSE32465)/Homer
SMESG000021969.1	CG42540	Tcf21	Tcf21(bHLH)/ArterySmoothMuscle-Tcf21-ChIP-Seq(GSE61369)/Homer
SMESG000022668.1	HOXC12	Tcf3	Tcf3(HMG)/mES-Tcf3-ChIP-Seq(GSE11724)/Homer
SMESG000022668.1	HOXC12	Tcf4	Tcf4(HMG)/Hct116-Tcf4-ChIP-Seq(SRA012054)/Homer
SMESG000022668.1	HOXC12	TCFL2	TCFL2(HMG)/K562-TCF7L2-ChIP-Seq(GSE29196)/Homer
SMESG000022714.1	NA	Tcf12	Tcf12(bHLH)/GM12878-Tcf12-ChIP-Seq(GSE32465)/Homer
SMESG000022714.1	NA	Tcf21	Tcf21(bHLH)/ArterySmoothMuscle-Tcf21-ChIP-Seq(GSE61369)/Homer
SMESG000022814.1	NA	Tcf12	Tcf12(bHLH)/GM12878-Tcf12-ChIP-Seq(GSE32465)/Homer
SMESG000023007.1	MS3_04613	Tcf21	Tcf21(bHLH)/ArterySmoothMuscle-Tcf21-ChIP-Seq(GSE61369)/Homer
SMESG000023118.1	NKX6-2	Tcf12	Tcf12(bHLH)/GM12878-Tcf12-ChIP-Seq(GSE32465)/Homer
SMESG000023118.1	NKX6-2	Tcf21	Tcf21(bHLH)/ArterySmoothMuscle-Tcf21-ChIP-Seq(GSE61369)/Homer
SMESG000023195.1	MS3_03722	Tcf21	Tcf21(bHLH)/ArterySmoothMuscle-Tcf21-ChIP-Seq(GSE61369)/Homer
SMESG000023227.1	SP3	Tcf3	Tcf3(HMG)/mES-Tcf3-ChIP-Seq(GSE11724)/Homer
SMESG000023227.1	SP3	Tcf4	Tcf4(HMG)/Hct116-Tcf4-ChIP-Seq(SRA012054)/Homer
SMESG000023365.1	MS3_01348	Tcf4	Tcf4(HMG)/Hct116-Tcf4-ChIP-Seq(SRA012054)/Homer
SMESG000024741.1	MS3_04981	Tcf21	Tcf21(bHLH)/ArterySmoothMuscle-Tcf21-ChIP-Seq(GSE61369)/Homer
SMESG000025408.1	MS3_01853	Tcf3	Tcf3(HMG)/mES-Tcf3-ChIP-Seq(GSE11724)/Homer
SMESG000025408.1	MS3_01853	Tcf4	Tcf4(HMG)/Hct116-Tcf4-ChIP-Seq(SRA012054)/Homer
SMESG000025459.1	CAGL0H02035G	Tcf12	Tcf12(bHLH)/GM12878-Tcf12-ChIP-Seq(GSE32465)/Homer
SMESG000025459.1	CAGL0H02035G	Tcf21	Tcf21(bHLH)/ArterySmoothMuscle-Tcf21-ChIP-Seq(GSE61369)/Homer
SMESG000025651.1	NA	Tcf21	Tcf21(bHLH)/ArterySmoothMuscle-Tcf21-ChIP-Seq(GSE61369)/Homer
SMESG000025888.1	NA	Tcfcp2l1	Tcfcp2l1(CP2)/mES-Tcfcp2l1-ChIP-Seq(GSE11431)/Homer
SMESG000025925.1	NA	Tcf3	Tcf3(HMG)/mES-Tcf3-ChIP-Seq(GSE11724)/Homer
SMESG000025925.1	NA	Tcf4	Tcf4(HMG)/Hct116-Tcf4-ChIP-Seq(SRA012054)/Homer
SMESG000026492.1	TLK2	Tcf12	Tcf12(bHLH)/GM12878-Tcf12-ChIP-Seq(GSE32465)/Homer
SMESG000026492.1	TLK2	Tcf21	Tcf21(bHLH)/ArterySmoothMuscle-Tcf21-ChIP-Seq(GSE61369)/Homer
SMESG000026652.1	NA	Tcf3	Tcf3(HMG)/mES-Tcf3-ChIP-Seq(GSE11724)/Homer
SMESG000026956.1	TRAF5	Tcf3	Tcf3(HMG)/mES-Tcf3-ChIP-Seq(GSE11724)/Homer
SMESG000026956.1	TRAF5	Tcf4	Tcf4(HMG)/Hct116-Tcf4-ChIP-Seq(SRA012054)/Homer
SMESG000026956.1	TRAF5	TCFL2	TCFL2(HMG)/K562-TCF7L2-ChIP-Seq(GSE29196)/Homer
SMESG000029667.1	NA	Tcf3	Tcf3(HMG)/mES-Tcf3-ChIP-Seq(GSE11724)/Homer
SMESG000029667.1	NA	Tcf4	Tcf4(HMG)/Hct116-Tcf4-ChIP-Seq(SRA012054)/Homer
SMESG000029667.1	NA	TCFL2	TCFL2(HMG)/K562-TCF7L2-ChIP-Seq(GSE29196)/Homer
SMESG000030479.1	NA	Tcf4	Tcf4(HMG)/Hct116-Tcf4-ChIP-Seq(SRA012054)/Homer
SMESG000030899.1	NA	Tcf12	Tcf12(bHLH)/GM12878-Tcf12-ChIP-Seq(GSE32465)/Homer
SMESG000030899.1	NA	Tcf21	Tcf21(bHLH)/ArterySmoothMuscle-Tcf21-ChIP-Seq(GSE61369)/Homer
SMESG000031639.1	TRA2B	Tcf4	Tcf4(HMG)/Hct116-Tcf4-ChIP-Seq(SRA012054)/Homer
SMESG000033291.1	PIAS-LIKE	Tcf4	Tcf4(HMG)/Hct116-Tcf4-ChIP-Seq(SRA012054)/Homer
SMESG000033480.1	NA	Tcf3	Tcf3(HMG)/mES-Tcf3-ChIP-Seq(GSE11724)/Homer
SMESG000033480.1	NA	Tcf4	Tcf4(HMG)/Hct116-Tcf4-ChIP-Seq(SRA012054)/Homer
SMESG000033768.1	HNRNPUL1	Tcfcp2l1	Tcfcp2l1(CP2)/mES-Tcfcp2l1-ChIP-Seq(GSE11431)/Homer
SMESG000033799.1	PCDH11X	Tcf4	Tcf4(HMG)/Hct116-Tcf4-ChIP-Seq(SRA012054)/Homer
SMESG000034317.1	MYOD1	Tcf12	Tcf12(bHLH)/GM12878-Tcf12-ChIP-Seq(GSE32465)/Homer
SMESG000034317.1	MYOD1	Tcf21	Tcf21(bHLH)/ArterySmoothMuscle-Tcf21-ChIP-Seq(GSE61369)/Homer
SMESG000034433.1	MS3_00097	Tcf4	Tcf4(HMG)/Hct116-Tcf4-ChIP-Seq(SRA012054)/Homer
SMESG000036565.1	NA	Tcf3	Tcf3(HMG)/mES-Tcf3-ChIP-Seq(GSE11724)/Homer
SMESG000036565.1	NA	Tcf4	Tcf4(HMG)/Hct116-Tcf4-ChIP-Seq(SRA012054)/Homer
SMESG000036565.1	NA	TCFL2	TCFL2(HMG)/K562-TCF7L2-ChIP-Seq(GSE29196)/Homer
SMESG000037137.1	NA	Tcf21	Tcf21(bHLH)/ArterySmoothMuscle-Tcf21-ChIP-Seq(GSE61369)/Homer
SMESG000037557.1	TOP2B	Tcf3	Tcf3(HMG)/mES-Tcf3-ChIP-Seq(GSE11724)/Homer
SMESG000037557.1	TOP2B	Tcf4	Tcf4(HMG)/Hct116-Tcf4-ChIP-Seq(SRA012054)/Homer
SMESG000038232.1	TM1	Tcf12	Tcf12(bHLH)/GM12878-Tcf12-ChIP-Seq(GSE32465)/Homer
SMESG000038232.1	TM1	Tcf21	Tcf21(bHLH)/ArterySmoothMuscle-Tcf21-ChIP-Seq(GSE61369)/Homer
SMESG000038232.1	TM1	Tcf3	Tcf3(HMG)/mES-Tcf3-ChIP-Seq(GSE11724)/Homer
SMESG000038232.1	TM1	Tcf4	Tcf4(HMG)/Hct116-Tcf4-ChIP-Seq(SRA012054)/Homer
SMESG000038232.1	TM1	Tcfcp2l1	Tcfcp2l1(CP2)/mES-Tcfcp2l1-ChIP-Seq(GSE11431)/Homer
SMESG000038692.1	DWIL\GK13516	Tcf4	Tcf4(HMG)/Hct116-Tcf4-ChIP-Seq(SRA012054)/Homer
SMESG000039508.1	RERE	Tcf12	Tcf12(bHLH)/GM12878-Tcf12-ChIP-Seq(GSE32465)/Homer
SMESG000039508.1	RERE	Tcf21	Tcf21(bHLH)/ArterySmoothMuscle-Tcf21-ChIP-Seq(GSE61369)/Homer
SMESG000039508.1	RERE	Tcf4	Tcf4(HMG)/Hct116-Tcf4-ChIP-Seq(SRA012054)/Homer
SMESG000039725.1	NA	Tcf12	Tcf12(bHLH)/GM12878-Tcf12-ChIP-Seq(GSE32465)/Homer
SMESG000039796.1	BDH1	Tcf3	Tcf3(HMG)/mES-Tcf3-ChIP-Seq(GSE11724)/Homer
SMESG000039796.1	BDH1	Tcf4	Tcf4(HMG)/Hct116-Tcf4-ChIP-Seq(SRA012054)/Homer
SMESG000040141.1	TCM_043066	Tcf3	Tcf3(HMG)/mES-Tcf3-ChIP-Seq(GSE11724)/Homer
SMESG000040141.1	TCM_043066	Tcf4	Tcf4(HMG)/Hct116-Tcf4-ChIP-Seq(SRA012054)/Homer
SMESG000041478.1	MS3_07693	Tcf12	Tcf12(bHLH)/GM12878-Tcf12-ChIP-Seq(GSE32465)/Homer
SMESG000041478.1	MS3_07693	Tcf21	Tcf21(bHLH)/ArterySmoothMuscle-Tcf21-ChIP-Seq(GSE61369)/Homer
SMESG000042000.1	NA	Tcf12	Tcf12(bHLH)/GM12878-Tcf12-ChIP-Seq(GSE32465)/Homer
SMESG000042000.1	NA	Tcf21	Tcf21(bHLH)/ArterySmoothMuscle-Tcf21-ChIP-Seq(GSE61369)/Homer
SMESG000042249.1	RBM19	Tcfcp2l1	Tcfcp2l1(CP2)/mES-Tcfcp2l1-ChIP-Seq(GSE11431)/Homer
SMESG000042492.1	CG4098	Tcf12	Tcf12(bHLH)/GM12878-Tcf12-ChIP-Seq(GSE32465)/Homer
SMESG000042492.1	CG4098	Tcf21	Tcf21(bHLH)/ArterySmoothMuscle-Tcf21-ChIP-Seq(GSE61369)/Homer
SMESG000043341.1	NA	Tcf3	Tcf3(HMG)/mES-Tcf3-ChIP-Seq(GSE11724)/Homer
SMESG000043341.1	NA	Tcf4	Tcf4(HMG)/Hct116-Tcf4-ChIP-Seq(SRA012054)/Homer
SMESG000043341.1	NA	TCFL2	TCFL2(HMG)/K562-TCF7L2-ChIP-Seq(GSE29196)/Homer
SMESG000043634.1	NA	Tcf3	Tcf3(HMG)/mES-Tcf3-ChIP-Seq(GSE11724)/Homer
SMESG000043634.1	NA	Tcf4	Tcf4(HMG)/Hct116-Tcf4-ChIP-Seq(SRA012054)/Homer
SMESG000044463.1	SKI	Tcf12	Tcf12(bHLH)/GM12878-Tcf12-ChIP-Seq(GSE32465)/Homer
SMESG000044463.1	SKI	Tcf21	Tcf21(bHLH)/ArterySmoothMuscle-Tcf21-ChIP-Seq(GSE61369)/Homer
SMESG000044469.1	HOXC6	Tcf3	Tcf3(HMG)/mES-Tcf3-ChIP-Seq(GSE11724)/Homer
SMESG000044469.1	HOXC6	Tcf4	Tcf4(HMG)/Hct116-Tcf4-ChIP-Seq(SRA012054)/Homer
SMESG000044469.1	HOXC6	TCFL2	TCFL2(HMG)/K562-TCF7L2-ChIP-Seq(GSE29196)/Homer
SMESG000047308.1	XRN2	Tcf12	Tcf12(bHLH)/GM12878-Tcf12-ChIP-Seq(GSE32465)/Homer
SMESG000047308.1	XRN2	Tcf21	Tcf21(bHLH)/ArterySmoothMuscle-Tcf21-ChIP-Seq(GSE61369)/Homer
SMESG000048249.1	NA	Tcf21	Tcf21(bHLH)/ArterySmoothMuscle-Tcf21-ChIP-Seq(GSE61369)/Homer
SMESG000048301.1	ATAT1	Tcf4	Tcf4(HMG)/Hct116-Tcf4-ChIP-Seq(SRA012054)/Homer
SMESG000048838.1	TFDP1	Tcf12	Tcf12(bHLH)/GM12878-Tcf12-ChIP-Seq(GSE32465)/Homer
SMESG000048912.1	ACA1_257540	Tcf12	Tcf12(bHLH)/GM12878-Tcf12-ChIP-Seq(GSE32465)/Homer
SMESG000048912.1	ACA1_257540	Tcf3	Tcf3(HMG)/mES-Tcf3-ChIP-Seq(GSE11724)/Homer
SMESG000048961.1	MS3_00614	Tcf21	Tcf21(bHLH)/ArterySmoothMuscle-Tcf21-ChIP-Seq(GSE61369)/Homer
SMESG000049166.1	NA	Tcf12	Tcf12(bHLH)/GM12878-Tcf12-ChIP-Seq(GSE32465)/Homer
SMESG000049166.1	NA	Tcf21	Tcf21(bHLH)/ArterySmoothMuscle-Tcf21-ChIP-Seq(GSE61369)/Homer
SMESG000049194.1	NA	Tcf12	Tcf12(bHLH)/GM12878-Tcf12-ChIP-Seq(GSE32465)/Homer
SMESG000049194.1	NA	Tcf21	Tcf21(bHLH)/ArterySmoothMuscle-Tcf21-ChIP-Seq(GSE61369)/Homer
SMESG000049200.1	PTPRG	Tcf12	Tcf12(bHLH)/GM12878-Tcf12-ChIP-Seq(GSE32465)/Homer
SMESG000049200.1	PTPRG	Tcf21	Tcf21(bHLH)/ArterySmoothMuscle-Tcf21-ChIP-Seq(GSE61369)/Homer
SMESG000049200.1	PTPRG	Tcf4	Tcf4(HMG)/Hct116-Tcf4-ChIP-Seq(SRA012054)/Homer
SMESG000049447.1	TMEM184C	Tcf12	Tcf12(bHLH)/GM12878-Tcf12-ChIP-Seq(GSE32465)/Homer
SMESG000049496.1	CG13375	Tcf4	Tcf4(HMG)/Hct116-Tcf4-ChIP-Seq(SRA012054)/Homer
SMESG000049683.1	TRAF3	Tcf12	Tcf12(bHLH)/GM12878-Tcf12-ChIP-Seq(GSE32465)/Homer
SMESG000049876.1	DVL2	Tcf12	Tcf12(bHLH)/GM12878-Tcf12-ChIP-Seq(GSE32465)/Homer
SMESG000049876.1	DVL2	Tcf4	Tcf4(HMG)/Hct116-Tcf4-ChIP-Seq(SRA012054)/Homer
SMESG000049916.1	ELAVL4	Tcf4	Tcf4(HMG)/Hct116-Tcf4-ChIP-Seq(SRA012054)/Homer
SMESG000050443.1	PI16	Tcf4	Tcf4(HMG)/Hct116-Tcf4-ChIP-Seq(SRA012054)/Homer
SMESG000051203.1	KIF26A	Tcf12	Tcf12(bHLH)/GM12878-Tcf12-ChIP-Seq(GSE32465)/Homer
SMESG000051203.1	KIF26A	Tcf4	Tcf4(HMG)/Hct116-Tcf4-ChIP-Seq(SRA012054)/Homer
SMESG000051375.1	MS3_03642	Tcf12	Tcf12(bHLH)/GM12878-Tcf12-ChIP-Seq(GSE32465)/Homer
SMESG000051375.1	MS3_03642	Tcf4	Tcf4(HMG)/Hct116-Tcf4-ChIP-Seq(SRA012054)/Homer
SMESG000051815.1	HSPA8	Tcf21	Tcf21(bHLH)/ArterySmoothMuscle-Tcf21-ChIP-Seq(GSE61369)/Homer
SMESG000051815.1	HSPA8	TCFL2	TCFL2(HMG)/K562-TCF7L2-ChIP-Seq(GSE29196)/Homer
SMESG000052600.1	APMAP	Tcf4	Tcf4(HMG)/Hct116-Tcf4-ChIP-Seq(SRA012054)/Homer
SMESG000053122.1	MS3_10058	Tcf4	Tcf4(HMG)/Hct116-Tcf4-ChIP-Seq(SRA012054)/Homer
SMESG000054253.1	HYOU1	Tcf3	Tcf3(HMG)/mES-Tcf3-ChIP-Seq(GSE11724)/Homer
SMESG000054739.1	PAFAH1B1	Tcf3	Tcf3(HMG)/mES-Tcf3-ChIP-Seq(GSE11724)/Homer
SMESG000054739.1	PAFAH1B1	Tcf4	Tcf4(HMG)/Hct116-Tcf4-ChIP-Seq(SRA012054)/Homer
SMESG000054739.1	PAFAH1B1	TCFL2	TCFL2(HMG)/K562-TCF7L2-ChIP-Seq(GSE29196)/Homer
SMESG000059208.1	NA	Tcf12	Tcf12(bHLH)/GM12878-Tcf12-ChIP-Seq(GSE32465)/Homer
SMESG000059208.1	NA	Tcf21	Tcf21(bHLH)/ArterySmoothMuscle-Tcf21-ChIP-Seq(GSE61369)/Homer
SMESG000059689.1	MS3_00698	Tcf12	Tcf12(bHLH)/GM12878-Tcf12-ChIP-Seq(GSE32465)/Homer
SMESG000059689.1	MS3_00698	Tcf4	Tcf4(HMG)/Hct116-Tcf4-ChIP-Seq(SRA012054)/Homer
SMESG000059698.1	NA	Tcf3	Tcf3(HMG)/mES-Tcf3-ChIP-Seq(GSE11724)/Homer
SMESG000059698.1	NA	Tcf4	Tcf4(HMG)/Hct116-Tcf4-ChIP-Seq(SRA012054)/Homer
SMESG000059698.1	NA	TCFL2	TCFL2(HMG)/K562-TCF7L2-ChIP-Seq(GSE29196)/Homer
SMESG000060084.1	L(2)GD1	Tcf21	Tcf21(bHLH)/ArterySmoothMuscle-Tcf21-ChIP-Seq(GSE61369)/Homer
SMESG000061090.1	NA	Tcf3	Tcf3(HMG)/mES-Tcf3-ChIP-Seq(GSE11724)/Homer
SMESG000061184.1	NA	Tcf12	Tcf12(bHLH)/GM12878-Tcf12-ChIP-Seq(GSE32465)/Homer
SMESG000061184.1	NA	Tcf21	Tcf21(bHLH)/ArterySmoothMuscle-Tcf21-ChIP-Seq(GSE61369)/Homer
SMESG000062657.1	MS3_02157	Tcf4	Tcf4(HMG)/Hct116-Tcf4-ChIP-Seq(SRA012054)/Homer
SMESG000062702.1	MS3_07087	Tcf4	Tcf4(HMG)/Hct116-Tcf4-ChIP-Seq(SRA012054)/Homer
SMESG000062960.1	TEX14	Tcf12	Tcf12(bHLH)/GM12878-Tcf12-ChIP-Seq(GSE32465)/Homer
SMESG000064362.1	NA	Tcf12	Tcf12(bHLH)/GM12878-Tcf12-ChIP-Seq(GSE32465)/Homer
SMESG000064362.1	NA	Tcf21	Tcf21(bHLH)/ArterySmoothMuscle-Tcf21-ChIP-Seq(GSE61369)/Homer
SMESG000064362.1	NA	Tcf4	Tcf4(HMG)/Hct116-Tcf4-ChIP-Seq(SRA012054)/Homer
SMESG000066078.1	NA	Tcf4	Tcf4(HMG)/Hct116-Tcf4-ChIP-Seq(SRA012054)/Homer
SMESG000066546.1	MS3_05320	Tcf12	Tcf12(bHLH)/GM12878-Tcf12-ChIP-Seq(GSE32465)/Homer
SMESG000067290.1	SKI	Tcf12	Tcf12(bHLH)/GM12878-Tcf12-ChIP-Seq(GSE32465)/Homer
SMESG000067290.1	SKI	Tcf21	Tcf21(bHLH)/ArterySmoothMuscle-Tcf21-ChIP-Seq(GSE61369)/Homer
SMESG000069696.1	NA	Tcf12	Tcf12(bHLH)/GM12878-Tcf12-ChIP-Seq(GSE32465)/Homer
SMESG000069696.1	NA	Tcf3	Tcf3(HMG)/mES-Tcf3-ChIP-Seq(GSE11724)/Homer
SMESG000069696.1	NA	Tcf4	Tcf4(HMG)/Hct116-Tcf4-ChIP-Seq(SRA012054)/Homer
SMESG000069934.1	NA	Tcf3	Tcf3(HMG)/mES-Tcf3-ChIP-Seq(GSE11724)/Homer
SMESG000069934.1	NA	Tcf4	Tcf4(HMG)/Hct116-Tcf4-ChIP-Seq(SRA012054)/Homer
SMESG000069934.1	NA	TCFL2	TCFL2(HMG)/K562-TCF7L2-ChIP-Seq(GSE29196)/Homer
SMESG000070271.1	TRAF3	Tcf12	Tcf12(bHLH)/GM12878-Tcf12-ChIP-Seq(GSE32465)/Homer
SMESG000070271.1	TRAF3	Tcf21	Tcf21(bHLH)/ArterySmoothMuscle-Tcf21-ChIP-Seq(GSE61369)/Homer
SMESG000071670.1	EIF-4B	Tcf12	Tcf12(bHLH)/GM12878-Tcf12-ChIP-Seq(GSE32465)/Homer
SMESG000071670.1	EIF-4B	Tcf21	Tcf21(bHLH)/ArterySmoothMuscle-Tcf21-ChIP-Seq(GSE61369)/Homer
SMESG000071670.1	EIF-4B	Tcf3	Tcf3(HMG)/mES-Tcf3-ChIP-Seq(GSE11724)/Homer
SMESG000071670.1	EIF-4B	Tcf4	Tcf4(HMG)/Hct116-Tcf4-ChIP-Seq(SRA012054)/Homer
SMESG000071670.1	EIF-4B	TCFL2	TCFL2(HMG)/K562-TCF7L2-ChIP-Seq(GSE29196)/Homer
SMESG000071674.1	MEX3A	Tcf12	Tcf12(bHLH)/GM12878-Tcf12-ChIP-Seq(GSE32465)/Homer
SMESG000071674.1	MEX3A	Tcf4	Tcf4(HMG)/Hct116-Tcf4-ChIP-Seq(SRA012054)/Homer
SMESG000071791.1	AGGF1	Tcf4	Tcf4(HMG)/Hct116-Tcf4-ChIP-Seq(SRA012054)/Homer
SMESG000072181.1	NA	Tcf12	Tcf12(bHLH)/GM12878-Tcf12-ChIP-Seq(GSE32465)/Homer
SMESG000072181.1	NA	Tcf21	Tcf21(bHLH)/ArterySmoothMuscle-Tcf21-ChIP-Seq(GSE61369)/Homer
SMESG000074623.1	MS3_00363	Tcf12	Tcf12(bHLH)/GM12878-Tcf12-ChIP-Seq(GSE32465)/Homer
SMESG000074623.1	MS3_00363	Tcf21	Tcf21(bHLH)/ArterySmoothMuscle-Tcf21-ChIP-Seq(GSE61369)/Homer
SMESG000074815.1	MS3_10409	Tcf21	Tcf21(bHLH)/ArterySmoothMuscle-Tcf21-ChIP-Seq(GSE61369)/Homer
SMESG000074896.1	BARHL2	Tcf3	Tcf3(HMG)/mES-Tcf3-ChIP-Seq(GSE11724)/Homer
SMESG000074896.1	BARHL2	Tcf4	Tcf4(HMG)/Hct116-Tcf4-ChIP-Seq(SRA012054)/Homer
SMESG000075268.1	NA	Tcf21	Tcf21(bHLH)/ArterySmoothMuscle-Tcf21-ChIP-Seq(GSE61369)/Homer
SMESG000075721.1	NA	Tcf12	Tcf12(bHLH)/GM12878-Tcf12-ChIP-Seq(GSE32465)/Homer
SMESG000075721.1	NA	Tcf21	Tcf21(bHLH)/ArterySmoothMuscle-Tcf21-ChIP-Seq(GSE61369)/Homer
SMESG000077643.1	ISCW_ISCW008220	Tcfcp2l1	Tcfcp2l1(CP2)/mES-Tcfcp2l1-ChIP-Seq(GSE11431)/Homer
SMESG000077970.1	SOX2	Tcfcp2l1	Tcfcp2l1(CP2)/mES-Tcfcp2l1-ChIP-Seq(GSE11431)/Homer
SMESG000077995.1	BUGZ	Tcf3	Tcf3(HMG)/mES-Tcf3-ChIP-Seq(GSE11724)/Homer
SMESG000077995.1	BUGZ	Tcf4	Tcf4(HMG)/Hct116-Tcf4-ChIP-Seq(SRA012054)/Homer
SMESG000078263.1	NA	Tcf21	Tcf21(bHLH)/ArterySmoothMuscle-Tcf21-ChIP-Seq(GSE61369)/Homer
SMESG000078264.1	IMPDH2	Tcf21	Tcf21(bHLH)/ArterySmoothMuscle-Tcf21-ChIP-Seq(GSE61369)/Homer
SMESG000078264.1	IMPDH2	Tcf3	Tcf3(HMG)/mES-Tcf3-ChIP-Seq(GSE11724)/Homer
SMESG000078264.1	IMPDH2	Tcf4	Tcf4(HMG)/Hct116-Tcf4-ChIP-Seq(SRA012054)/Homer
SMESG000078435.1	ND-B17.2	Tcfcp2l1	Tcfcp2l1(CP2)/mES-Tcfcp2l1-ChIP-Seq(GSE11431)/Homer
SMESG000078527.1	MS3_03646	Tcf21	Tcf21(bHLH)/ArterySmoothMuscle-Tcf21-ChIP-Seq(GSE61369)/Homer
SMESG000079433.1	MS3_05314	Tcf12	Tcf12(bHLH)/GM12878-Tcf12-ChIP-Seq(GSE32465)/Homer
SMESG000079433.1	MS3_05314	Tcf3	Tcf3(HMG)/mES-Tcf3-ChIP-Seq(GSE11724)/Homer
SMESG000079433.1	MS3_05314	Tcf4	Tcf4(HMG)/Hct116-Tcf4-ChIP-Seq(SRA012054)/Homer
SMESG000079433.1	MS3_05314	TCFL2	TCFL2(HMG)/K562-TCF7L2-ChIP-Seq(GSE29196)/Homer
SMESG000079488.1	NA	Tcf12	Tcf12(bHLH)/GM12878-Tcf12-ChIP-Seq(GSE32465)/Homer
SMESG000079488.1	NA	Tcf4	Tcf4(HMG)/Hct116-Tcf4-ChIP-Seq(SRA012054)/Homer
SMESG000079488.1	NA	Tcfcp2l1	Tcfcp2l1(CP2)/mES-Tcfcp2l1-ChIP-Seq(GSE11431)/Homer
SMESG000079612.1	AAEL_AAEL013985	Tcf4	Tcf4(HMG)/Hct116-Tcf4-ChIP-Seq(SRA012054)/Homer
SMESG000079662.1	SH3KBP1	Tcf4	Tcf4(HMG)/Hct116-Tcf4-ChIP-Seq(SRA012054)/Homer
SMESG000079807.1	MS3_00445	Tcf3	Tcf3(HMG)/mES-Tcf3-ChIP-Seq(GSE11724)/Homer
SMESG000079807.1	MS3_00445	Tcf4	Tcf4(HMG)/Hct116-Tcf4-ChIP-Seq(SRA012054)/Homer
SMESG000080200.1	LRIT3	Tcf21	Tcf21(bHLH)/ArterySmoothMuscle-Tcf21-ChIP-Seq(GSE61369)/Homer
SMESG000080284.1	NA	Tcf3	Tcf3(HMG)/mES-Tcf3-ChIP-Seq(GSE11724)/Homer
SMESG000080284.1	NA	Tcf4	Tcf4(HMG)/Hct116-Tcf4-ChIP-Seq(SRA012054)/Homer
SMESG000081078.1	NA	Tcf4	Tcf4(HMG)/Hct116-Tcf4-ChIP-Seq(SRA012054)/Homer
