## Supplemental Table 4 for "Genomic analyses reveal FoxG as an upstream regulator of *wnt1* required for posterior identity specification in planarians"

### Sheet: Full1
	First Intron wnt1 gene		Source
Species	ACRs	Enhancer
Homo sapiens	E	E	UCSC Genome Browser on Human Feb. 2009 (GRCh37/hg19) Assembly
Mus musculus	E	H3K27ac (proximal Enhancer)	UCSC Genome Browser on Mouse Dec. 2011 (GRCm38/mm10) Assembly // UCSC Genome Browser on Zebrafish Sep. 2014 (GRCz10/danRer10) Assembly
Danio rerio	E	H3K4me3 / Pol2	UCSC Genome Browser on Zebrafish Jul. 2010 (Zv9/danRer7) Assembly
Xenopus tropicalis	-	H3K4me3 / H3K4me1	UCSC Genome Browser on Xenbase - Xenopus tropicalis 9.0 Assembly (xt9_0) / UCSC Genome Browser on Xenbase - Xenopus tropicalis 8.0 Assembly (xt8_0) / UCSC Genome Browser on Xenbase - Xenopus tropicalis 7.1 Assembly (xt7_1)
Drosophila melanogaster	E	H3K4me1 / H3K79me3 / FoxG motif	UCSC Genome Browser on D. melanogaster Apr. 2006 (BDGP R5/dm3) Assembly // Flybase
Schmidtea mediterranea	E	H3K27ac	This study
Schistosoma mansoni	-	H3K9me3/H3K9ac/H3K27me3/	https://genome.univ-perp.fr/cgi-bin/gb2/gbrowse/sma/
Macrostumum lignano	-	-
Hofstenia miamia	E	-	http://srivastavalab.rc.fas.harvard.edu/
Hydra vulgaris	E	-	https://research.nhgri.nih.gov/hydra/jbrowse/jbrowse.cgi
Nematostella vectensis	-	H3K4me1/H3K4me2/H3K4me3	UCSC N. vectensis June 2007 Assembly (nemVec1)
